# Assessing anatomical changes in male reproductive organs in response to larval crowding using micro-computed tomography imaging

**DOI:** 10.1101/2021.07.22.453343

**Authors:** Juliano Morimoto, Renan Barcellos, Todd A. Schoborg, Liebert Parreiras Nogueira, Marcos Vinicius Colaço

## Abstract

Ecological conditions shape (adaptive) responses at the molecular, anatomical, and behavioural levels. Understanding these responses is key to predict the outcomes of intra- and inter-specific competitions and the evolutionary trajectory of populations. Recent technological advances have enabled large-scale molecular (e.g., RNAseq) and behavioural (e.g., computer vision) studies, but the study of anatomical responses to ecological conditions has lagged behind. Here, we highlight the role of X-Ray micro-computed tomography (micro-CT) in generating *in vivo* and *ex vivo* 3D imaging of anatomical structures, which can enable insights into adaptive anatomical responses to ecological environments. To demonstrate the application of this method, we manipulated the larval density of *Drosophila melanogaster* flies and applied micro-CT to investigate the anatomical responses of the male reproductive organs to varying intra-specific competition levels during development. Our data is suggestive of two classes of anatomical responses which broadly agree with sexual selection theory: increasing larval density led to testes and ejaculatory duct to be overall larger (in volume), while the volume of accessory glands and, to a lesser extent, ejaculatory duct decreased. These two distinct classes of anatomical responses might reflect shared developmental regulation of the structures of the male reproductive system. Overall, we show that micro-CT can be an important tool to advance the study of anatomical (adaptive) responses to ecological environments.
