## Supplementary material for "Assessing anatomical changes in male reproductive organs in response to larval crowding using micro-computed tomography imaging": Table S1

### Sheet: Sheet1
Abdominal volume
	Estimate	Std Error	df	t-value	p-value
(Intercept)	20.0897	0.09165	17	219.194	<0.001			ANOVA
Density (5 larvae/g)	0.06949	0.10845	17	0.641	0.53			Sum Sq	Mean Sq	NumDF	DenDF	F-value	p-value
Density (15 larvae/g)	-0.07315	0.10845	17	-0.675	0.509		Density	0.19857	0.049643	4	17	2.9549	0.05051
Density (30 larvae/g)	-0.13845	0.10845	17	-1.277	0.219
Density (50 larvae/g)	-0.18707	0.10845	17	-1.725	0.103
Testes
	Estimate	Std Error	df	t-value	p-value
(Intercept)	16.1818	0.0707975	40	228.564	<0.001			ANOVA
scale(Abdm_vol)	0.151766	0.0281936	40	5.383	<0.001			Sum Sq	Mean Sq	NumDF	DenDF	F-value	p-value
Density (5 larvae/g)	-0.0009046	0.0888219	40	-0.01	0.991925		scale(Abdm_vol)	0.56417	0.56417	1	40	28.977	<0.001
Density (15 larvae/g)	-0.0342402	0.0834034	40	-0.411	0.683603		Density	0.78545	0.19636	4	40	10.085	<0.001
Density (30 larvae/g)	0.312325	0.0823414	40	3.793	<0.001
Density (50 larvae/g)	0.199761	0.0881348	40	2.267	0.028898
Accessory glands
	Estimate	Std Error	df	t-value	p-value
(Intercept)	16.2114	0.0792	39	204.684	<0.001			ANOVA
scale(Abdm_vol)	0.16615	0.03004	39	5.53	<0.001			Sum Sq	Mean Sq	NumDF	DenDF	F-value	p-value
Density (5 larvae/g)	-0.04522	0.09428	39	-0.48	0.6342		scale(Abdm_vol)	0.74947	0.74947	1	39	30.5852	<0.001
Density (15 larvae/g)	-0.04738	0.09492	39	-0.499	0.6205		Density	0.23766	0.05942	4	39	2.4247	0.06425
Density (30 larvae/g)	-0.2093	0.092	39	-2.275	0.0285
Density (50 larvae/g)	-0.19271	0.10157	39	-1.897	0.0652
Ejaculatory duct
	Estimate	Std Error	df	t-value	p-value
(Intercept)	15.6287	0.0969	18	161.284	<0.001			ANOVA
scale(Abdm_vol)	0.14886	0.03614	18	4.119	<0.001			Sum Sq	Mean Sq	NumDF	DenDF	F-value	p-value
Density (5 larvae/g)	-0.12218	0.11518	18	-1.061	0.302827		scale(Abdm_vol)	0.31029	0.31029	1	18	16.9671	<0.001
Density (15 larvae/g)	-0.0973	0.11419	18	-0.852	0.405368		Density	0.61904	0.15476	4	18	8.4626	<0.001
Density (30 larvae/g)	0.28841	0.1124	18	2.566	0.019436
Density (50 larvae/g)	0.26927	0.12001	18	2.244	0.037664
Ejaculatory bulb
	Estimate	Std Error	df	t-value	p-value
(Intercept)	16.0231	0.06786	16.9465	236.115	<0.001			ANOVA
scale(Abdm_vol)	0.08854	0.02759	15.4427	3.209	0.00567			Sum Sq	Mean Sq	NumDF	DenDF	F-value	p-value
Density (5 larvae/g)	-0.10643	0.08516	15.8741	-1.25	0.22948		scale(Abdm_vol)	0.090617	0.090617	1	15.443	10.2998	0.005674
Density (15 larvae/g)	-0.13358	0.07956	15.2259	-1.679	0.11353		Density	0.055774	0.013943	4	14.934	1.5848	0.13097
Density (30 larvae/g)	-0.195	0.07847	14.2946	-2.485	0.02591
Density (50 larvae/g)	-0.16872	0.08409	14.5228	-2.007	0.06379
